# Mieap forms membrane-less organelles to compartmentalize and facilitate cardiolipin metabolism

**DOI:** 10.1101/2020.10.26.354365

**Authors:** Naoki Ikari, Katsuko Honjo, Yoko Sagami, Yasuyuki Nakamura, Hirofumi Arakawa

## Abstract

Biomolecular condensates (BCs) are formed by proteins with intrinsically disordered regions (IDRs) via liquid–liquid phase separation. Mieap/Spata18, a p53-inducible protein, participates in suppression of colorectal tumors by promoting mitochondrial quality control. However, the regulatory mechanism involved remains unclear. Here, we report that Mieap is an IDR-containing protein that drives formation of BCs involved in cardiolipin metabolism. Mieap BCs specifically phase separate the mitochondrial phospholipid, cardiolipin. Mieap directly binds to cardiolipin *in vitro*. Lipidomic analysis of cardiolipin suggests that Mieap promotes enzymatic reactions in cardiolipin biosynthesis and remodeling. Accordingly, four cardiolipin biosynthetic enzymes, TAMM41, PGS1, PTPMT1, and CRLS1, and two remodeling enzymes, PLA2G6 and TAZ, are phase-separated by Mieap BCs. Mieap-deficient cells exhibit altered crista structure, leading to decreased respiration activity and ATP production in mitochondria. These results suggest that Mieap may form membrane-less organelles to compartmentalize and facilitate cardiolipin metabolism, thus potentially contributing to mitochondrial quality control.
