## Supplementary Table S1 for "Mieap forms membrane-less organelles to compartmentalize and facilitate cardiolipin metabolism"

### Sheet: Oligonucleotides
Primers
Name	Sequence
N-EGFP-Mieap-F	5′-CGGGGTACCGCGGAAAACCTGAAAAGACT-3′
N-EGFP-Mieap-R	5′-CGGGGTACCTTAAAATCTTGGCAATCCACAT-3′
C-EGFP-Mieap-F	5′-AAAAAGCTTAGCGATGGCGGAAAACCTGA-3′
C-EGFP-Mieap-R	5′-AAAAAGCTTAAATCTTGGCAATCCACATC-3′
N-FLAG-Mieap-F	5′-GGGGTACCAGCGATGGCGGAAAACCTGA-3′
N-FLAG-Mieap-R	5′-GGGGTACCCTGGTGCTTTTAAAATCTTGGC-3′
Mut-F1	5′-CAAGTCCGGACTCAGGTCTCGAGCCCAAGCTTCGAATTCT-3′
Mut-R1	5′-AGAATTCGAAGCTTGGGCTCGAGACCTGAGTCCGGACTTG-3′
Mut-F2	5′-TCTCGAGCTCAAGCTTCGAACTCTGCCGTCGACGGTAC-3′
Mut-R2	5′-GTACCGTCGACGGCAGAGTTCGAAGCTTGAGCTCGAGA-3′
Mut-F3	5′-CCCCTCTCTGCAGCGCAGCAGATCTG-3′
Mut-R3	5′-CAGATCTGCTGCGCTGCAGAGAGGGG-3′
BNIP3-F	5′-CCGGAATTCTCGCAGAACGGAGCGCCCG-3′
BNIP3-R	5′-CCGCTCGAGTCAAAAGGTGCTGGTGGAGGT-3′
NIX-F	5′-CCGGAATTCTCGTCCCACCTAGTCGAGCC-3′
NIX-R	5′-CCGCTCGAGTCAGTAGGTGCTGGCAGAGG-3′
GST-Mieap-F	5′-GAATTCAGGTCCCCTCTCTGCAGG-3′
GST-Mieap-R	5′-CTCGAGGCGCGCCACATTGGACAG-3′
Δ274-F	5′--3′
Δ274-R	5′--3′
ΔEGFP-F	5′-GCGGAAAACCTGAAAAGACTGGTCTC-3′
ΔEGFP-R	5′-CATGGTGGCGACCGGTAGCGCTAGC-3′
TagRFP-T-F	5′-AAATAAATAAGCTTGCCACCATGGTGTCTAAGGGCGAAGAGCTGA-3′
TagRFP-T-R	5′-AAATAAATGATATCGAATTCGGATCCCTTGTACAGCTCGTCCATGCCATTA-3′
G35-F	5′-AAGGGATCCGAATTCGATATCATGGCGGAAAACCTGAAAAGACTGG-3′
G35-R	5′-TCAGCGGGTTTAAACGGGCCCTTAAAATCTTGGCAATCCACATCTT-3′
ΔCC-F	5′-CGCAGCAGATCTGCCAGCCCCTCC-3′
ΔCC-R	5′-CTGCAGAGAGGGGACCTTGCTGTCA-3′
Δ275-F	5′-TAAGGTACCGCGGGCCCGGGATCCA-3′
Δ275-R	5′-AGATCTGCTGCGGCTGCAGCTACGG-3′
Δ496-F	5′-TAAGGGCCCGTTTAAACCCGCTGAT-3′
Δ496-R	5′-ATTCCAAAAAGCCCCTCTCCTGGTGACA-3′
N-EGFP-F	5′-AAATAAATAAGCTTGCCACCATGGTGAGCAAGGGCGAGGAGCTGT-3′
N-EGFP-R	5′-AAATAAATGATATCGAATTCGGATCCCTTGTACAGCTCGTCCATGCCGAGA-3′
C-EGFP-F	5′-AAATAAATGGATCCATGGTGAGCAAGGGCGAGGAGCTGT-3′
C-EGFP-R	5′-AAATAAATGCGGCCGCTTACTTGTACAGCTCGTCCATGCCG-3′
TAMM41-F	5′-AAATAAATGCTAGCGCCACCATGGCGCTGCAGACGCTGCAGAGCT-3′
TAMM41-R	5′-AAATAAATGGATCCCCATTTAGAGAAATGGCAGTAACAA-3′
PGS1-F	5′-AAATAAATAAGCTTGCCACCATGGCGGTGGCGGCGGCAGCTGCGG-3′
PGS1-R	5′-AAATAAATGGATCCGAAGAAGTTCTTGATCAGTGGAGTC-3′
PTPMT1-F	5′-AAATAAATGCTAGCGCCACCATGGCGGCCACCGCGCTGCTGGAGG-3′
PTPMT1-R	5′-AAATAAATAAGCTTTGTCTTTGAAATGACAAAAGTCCCA-3′
CRLS1-F	5′-AAATAAATGGATCCATGCTAGCCTTGCGCGTGGCGCGCG-3′
CRLS1-R	5′-AAATAAATGCGGCCGCTCAGTCTTTTATCACCTGAACAGTC-3′
PLA2G6-F	5′-AAATAAATGCTAGCGCCACCATGCAGTTCTTTGGCCGCCTGGTCA-3′
PLA2G6-R	5′-AAATAAATGGTACCGGGTGAGAGCAGCAGCTGGATGAGC-3′
TAZ-F	5′-AAATAAATGCTAGCGCCACCATGCCTCTGCACGTGAAGTGGCCGT-3′
TAZ-R	5′-AAATAAATGGTACCTCTCCCAGGCTGGAGGTGGTTGTGG-3′
PRELI-F	5′-AAATAAATGCTAGCGCCACCATGGTGAAGTATTTCCTGGGCCAGA-3′
PRELI-R	5′-AAATAAATGGATCCCACAAACTGTTGCTGCTGCTGCTGC-3′
LONP1-F	5′-AAATAAATAAGCTTGCCACCATGGCGGCGAGCACTGGCTACGTGC-3′
LONP1-R	5′-AAATAAATGGATCCCCGTTCCACGGCCAGCGCCTCTGCC-3′
PLD6-F	5′-AAATAAATGCTAGCGCCACCATGGGACGGTTGAGTTGGCAGGTGG-3′
PLD6-R	5′-AAATAAATGGTACCGGTTTGGCTTTCGCTGGAGGTGCCG-3′
shRNA
Name	Sequence
shRNA Mieap	5′-GATCCCCGGAACTCACTCAAGCAGAATTCAAGAGATTCTGCTTGAGTGAGTTCCTTTTTGGAAA-3′
